# Argonomics Explorer: an interactive database for dissecting Argonaute-RNA regulatory networks

**DOI:** 10.64898/2026.11.25.769154

**Authors:** Wei-Sheng Wu, Mira Bhandari, Chun-Yuan Tai, Shou-Wei Huang, Heng-Chi Lee

**Affiliations:** Department of Electrical Engineering, National Cheng Kung University, Tainan 701, Taiwan; Department of Molecular Genetics and Cell Biology, University of Chicago, Chicago, IL, 60637, USA

**Keywords:** Argonaute, small RNA, miRNA, piRNA, gene regulation

## Abstract

Argonaute (AGO) family proteins associate with small RNAs (sRNAs) to form complexes that direct sequence-specific regulation of target RNAs. Recent studies in *Caenorhabditis elegans, Drosophila melanogaster,* and human cell lines have systematically characterized the repertoire of sRNA associations and targets for individual AGOs in these organisms; however, the lack of an accessible, searchable platform limits efficient comparison of the specificity and redundancy of Argonaute functions. Here, we present Argonomics Explorer (AE), an interactive database suite that integrates publicly available sRNA sequencing datasets to enable systematic interrogation of AGO-sRNA and AGO-target interactions across common model systems. AE combines independent AGO-IP datasets, AGO mutant-derived sRNA profiles, and systematic analyses to provide a cross-validated framework for examining AGO-RNA interactions. This database empowers users to query specific AGOs, transcripts, or sRNAs, and to compare associated sRNAs or targets across AGOs. Specifically, we recapitulate findings that certain microRNA (miRNA) star strands are uniquely loaded onto AGO-2 but not AGO-1 in flies. In addition, we report a preferential association of most members of the mir-35 family with the worm Argonaute ALG-2 and the association of the oncogenic oncomiR-1 miRNA superfamily with human AGO2. Such applications illustrate how the AE framework facilitates investigations into AGO specificity, redundancy, and the broader regulatory networks that shape gene expression. The Argonomics Explorer suite is freely available at https://cosbi10.ee.ncku.edu.tw/AE/.
