## Supplementary Table S2 for "Argonomics Explorer: an interactive database for dissecting Argonaute-RNA regulatory networks"

### Sheet: Evidence from ALG-1 IP data
S2: miRNA list for both ALG-1 and ALG-2 IP-enriched transcripts.
				Evidence from ALG-1 IP data
Wormbase ID	Gene Name	Transcript	Type	IP1 Enrichment	IP2 Enrichment	IP1 (RPM)	IP2 (RPM)	Input1 (RPM)	Input2 (RPM)
WBGene00002285	let-7	C05G5.6a	miRNA	2.10344	2.95325	2552.85	3613.81	1213.66	1223.67
WBGene00003039	mir-48	F56A12.3a	miRNA	3.05692	6.23547	10154.3	9949.46	3321.72	1595.62
WBGene00003260	mir-1	T09B4.11b	miRNA	2.64644	2.30687	22283.6	23409.3	8420.21	10147.7
WBGene00003261	mir-2	M04C9.7b	miRNA	2.95289	2.96812	155.998	100.951	52.8288	34.0117
WBGene00003262	mir-34	Y41G9A.7b	miRNA	3.20793	3.50608	73.5559	70.3705	22.9294	20.071
WBGene00003270	mir-42	ZK930.8b	miRNA	2.19314	2.11146	148.821	92.6188	67.8577	43.8648
WBGene00003272	mir-44	ZK930.10b	miRNA	4.09049	3.83812	14383.6	12073.6	3516.35	3145.7
WBGene00003273	mir-45	ZK930.11b	miRNA	4.09049	3.83812	14383.6	12073.6	3516.35	3145.7
WBGene00003274	mir-46	ZK525.3b	miRNA	4.26944	4.07633	6252.32	4629.47	1464.44	1135.7
WBGene00003275	mir-47	K02B9.5b	miRNA	4.27394	4.05001	6231.41	4611.02	1458	1138.52
WBGene00003277	mir-49	F19C6.6b	miRNA	3.4741	4.12831	253.561	196.993	72.9859	47.7177
WBGene00003283	mir-55	F09A5.6b	miRNA	3.3028	5.00261	9010.6	6673.87	2728.17	1334.08
WBGene00003284	mir-56	F09A5.8b	miRNA	5.53976	6.8561	12222.6	8560.42	2206.34	1248.58
WBGene00003285	mir-57	T09A5.13a	miRNA	3.43914	3.77586	6959.32	7102.4	2023.57	1881.01
WBGene00003286	mir-58.1	Y67D8A.4b	miRNA	5.20391	5.56122	146042	130350	28063.9	23439.1
WBGene00003291	mir-63	C16H3.5b	miRNA	2.92889	6.04791	621.137	707.203	212.073	116.933
WBGene00003292	mir-64	Y48G9A.13a	miRNA	4.36094	7.99054	6203.17	6648.27	1422.44	832.017
WBGene00003293	mir-65	Y48G9A.14a	miRNA	4.33381	7.92619	6206.12	6660.37	1432.03	840.299
WBGene00003294	mir-66	Y48G9A.15a	miRNA	2.85651	3.92888	7056.1	6527.38	2470.18	1661.38
WBGene00003295	mir-67	EGAP1.2b	miRNA	7.69118	11.2754	28.8662	19.502	3.75316	1.72961
WBGene00003298	mir-70	T10H9.7b	miRNA	4.19271	4.81966	41427.5	45753.2	9880.83	9493.05
WBGene00003300	mir-72	F53G2.9a	miRNA	2.25855	2.56528	8791.93	6412.9	3892.72	2499.88
WBGene00003302	mir-74	T24D8.7b	miRNA	2.37375	2.23603	80.659	74.9309	33.9796	33.5106
WBGene00003303	mir-75	T24D8.8b	miRNA	2.20937	2.36943	57.2196	48.7254	25.8985	20.5642
WBGene00003304	mir-76	C44B11.5b	miRNA	3.12031	4.06201	156.229	107.716	50.0684	26.518
WBGene00003305	mir-77	T21B4.13b	miRNA	2.04592	2.5612	4043.81	3507.39	1976.52	1369.43
WBGene00003308	mir-80	K01F9.3b	miRNA	3.45383	4.34823	15691.2	13048.4	4543.12	3000.86
WBGene00003309	mir-81	T07D1.6b	miRNA	4.73875	6.53083	16781.7	20695.3	3541.36	3168.87
WBGene00003310	mir-82	T07D1.7b	miRNA	4.82324	6.6074	17139.4	21118.1	3553.51	3196.12
WBGene00003312	mir-84	B0395.4a	miRNA	3.23184	4.56995	4343.09	4976.32	1343.84	1088.92
WBGene00003313	mir-85	F49E12.11b	miRNA	2.1783	2.19312	1846	2207.01	847.449	1006.34
WBGene00003318	mir-90	K01F9.1b	miRNA	2.3579	3.87858	16982.5	12715.9	7202.39	3278.49
WBGene00003319	mir-124	C29E6.7b	miRNA	3.43192	4.82894	15.4825	11.9558	4.51132	2.47586
WBGene00003322	mir-229	Y48G9A.16a	miRNA	2.8764	4.0165	811.866	821.789	282.25	204.603
WBGene00003324	mir-231	R13A5.14b	miRNA	3.65512	3.2495	20.6002	13.9143	5.63599	4.28199
WBGene00003325	mir-232	F13H10.7b	miRNA	2.05103	2.13757	9.44823	6.81811	4.60658	3.18966
WBGene00003327	mir-234	C13B4.3b	miRNA	2.51048	3.96922	317.003	263.316	126.272	66.3394
WBGene00003329	mir-236	C52E12.7b	miRNA	2.52456	2.78462	167.577	111.518	66.3786	40.0477
WBGene00003331	mir-238	K01F9.5b	miRNA	2.75202	3.00572	3307.88	3133.06	1201.98	1042.37
WBGene00003332	mir-239.1	C34E11.5a	miRNA	2.52098	2.47076	12.9811	9.27039	5.14923	3.75205
WBGene00003335	mir-241	F56A12.4a	miRNA	2.3867	3.17868	214.626	199.962	89.9259	62.9074
WBGene00003338	mir-244	T04D1.5a	miRNA	3.48074	4.43733	152.569	117.381	43.8324	26.4531
WBGene00003339	mir-245	F55D12.7b	miRNA	2.7926	3.87596	437.502	346.255	156.665	89.3339
WBGene00003341	mir-247	C39E6.7b	miRNA	2.32984	3.05096	25.8749	12.1403	11.1058	3.97917
WBGene00003346	mir-252	W02B12.14a	miRNA	3.72862	5.12871	212.56	152.921	57.0076	29.8166
WBGene00003349	mir-255	F08F3.11b	miRNA	3.56375	4.40193	8.52324	6.11399	2.39165	1.38893
WBGene00003353	mir-259	F25D1.6a	miRNA	2.17889	2.97742	51.3271	56.4464	23.5566	18.9582
WBGene00023454	mir-357	F25G6.10b	miRNA	2.33941	2.81106	23.3735	17.0837	9.99118	6.07731
WBGene00045324	mir-787	F08G12.12b	miRNA	2.52266	5.11244	79.1518	95.5955	31.3763	18.6986
WBGene00045327	mir-793	M03B6.6b	miRNA	2.36618	3.3902	70.4099	70.4317	29.7568	20.7751
WBGene00077721	mir-1022	K10C2.9a	miRNA	2.10579	2.69718	23.1414	26.8054	10.9894	9.93832
WBGene00195236	mir-356.2	ZK652.13b	miRNA	3.6905	4.1407	47.5879	44.9377	12.8947	10.8527

### Sheet: Evidence from ALG-2 IP data
S2: miRNA list for both ALG-1 and ALG-2 IP-enriched transcripts.
				Evidence from ALG-2 IP data
Wormbase ID	Gene Name	Transcript	Type	IP1 Enrichment	IP2 Enrichment	IP1 (RPM)	IP2 (RPM)	Input1 (RPM)	Input2 (RPM)
WBGene00002285	let-7	C05G5.6a	miRNA	2.23105	2.34092	2910.42	3515.81	1304.51	1501.89
WBGene00003039	mir-48	F56A12.3a	miRNA	2.98445	3.70009	11130.9	9597.51	3729.63	2593.86
WBGene00003260	mir-1	T09B4.11b	miRNA	2.2919	2.11441	23325.8	21708.1	10177.5	10266.7
WBGene00003261	mir-2	M04C9.7b	miRNA	2.50316	2.52273	118.118	75.6368	47.1876	29.9821
WBGene00003262	mir-34	Y41G9A.7b	miRNA	2.03281	2.2823	38.496	41.2632	18.9373	18.0796
WBGene00003270	mir-42	ZK930.8b	miRNA	3.227	3.74137	204.275	78.9422	63.3017	21.0998
WBGene00003272	mir-44	ZK930.10b	miRNA	2.83729	3.03965	10512.7	8428.04	3705.21	2772.7
WBGene00003273	mir-45	ZK930.11b	miRNA	2.83729	3.03965	10512.7	8428.04	3705.21	2772.7
WBGene00003274	mir-46	ZK525.3b	miRNA	2.8473	2.95627	4074.91	3146.1	1431.15	1064.21
WBGene00003275	mir-47	K02B9.5b	miRNA	2.85657	2.9317	4067.96	3136.07	1424.07	1069.71
WBGene00003277	mir-49	F19C6.6b	miRNA	4.18907	4.20873	343.069	270.17	81.8963	64.1926
WBGene00003283	mir-55	F09A5.6b	miRNA	3.97607	6.89795	13853.3	10102.6	3484.17	1464.58
WBGene00003284	mir-56	F09A5.8b	miRNA	6.2254	9.44657	17654.1	13029.3	2835.81	1379.27
WBGene00003285	mir-57	T09A5.13a	miRNA	2.98137	3.80574	6116.99	6188.69	2051.74	1626.15
WBGene00003286	mir-58.1	Y67D8A.4b	miRNA	2.5627	4.62576	75455.9	90930.5	29444	19657.4
WBGene00003291	mir-63	C16H3.5b	miRNA	4.01332	6.09078	872.376	762.874	217.37	125.251
WBGene00003292	mir-64	Y48G9A.13a	miRNA	7.87638	11.1097	12365.7	11567	1569.98	1041.16
WBGene00003293	mir-65	Y48G9A.14a	miRNA	7.84556	11.0406	12374.5	11587.2	1577.27	1049.51
WBGene00003294	mir-66	Y48G9A.15a	miRNA	7.50483	9.79902	20521.7	18407.9	2734.46	1878.55
WBGene00003295	mir-67	EGAP1.2b	miRNA	6.56572	8.24074	22.9777	15.3132	3.49965	1.85823
WBGene00003298	mir-70	T10H9.7b	miRNA	3.08515	3.24884	30188.5	29783.9	9785.11	9167.54
WBGene00003300	mir-72	F53G2.9a	miRNA	4.11952	5.03073	16722.6	13865.1	4059.36	2756.07
WBGene00003302	mir-74	T24D8.7b	miRNA	2.69762	2.68825	88.8777	65.8574	32.9467	24.4982
WBGene00003303	mir-75	T24D8.8b	miRNA	2.71275	3.36087	65.2433	47.0254	24.0506	13.992
WBGene00003304	mir-76	C44B11.5b	miRNA	2.55669	2.76324	128.802	89.1484	50.3785	32.2622
WBGene00003305	mir-77	T21B4.13b	miRNA	3.61314	4.50002	7285.6	7895.75	2016.42	1754.6
WBGene00003308	mir-80	K01F9.3b	miRNA	5.42872	6.90744	29933.2	25584.7	5513.87	3703.94
WBGene00003309	mir-81	T07D1.6b	miRNA	5.60566	8.17717	19731.3	25214.3	3519.89	3083.5
WBGene00003310	mir-82	T07D1.7b	miRNA	5.65396	8.25583	20023.6	25739.1	3541.52	3117.69
WBGene00003312	mir-84	B0395.4a	miRNA	3.78077	4.96302	5262.18	5124.06	1391.83	1032.45
WBGene00003313	mir-85	F49E12.11b	miRNA	3.33532	2.68751	2505.23	2872.6	751.123	1068.87
WBGene00003318	mir-90	K01F9.1b	miRNA	2.86809	4.80463	25395.7	23201.6	8854.6	4829.01
WBGene00003319	mir-124	C29E6.7b	miRNA	3.43237	5.57233	12.605	10.8337	3.67241	1.94419
WBGene00003322	mir-229	Y48G9A.16a	miRNA	3.42408	4.82294	1096.75	1072.2	320.305	222.313
WBGene00003324	mir-231	R13A5.14b	miRNA	4.05141	4.33335	17.4391	9.29406	4.30444	2.14477
WBGene00003325	mir-232	F13H10.7b	miRNA	2.22831	2.76567	9.57813	5.61473	4.29839	2.03015
WBGene00003327	mir-234	C13B4.3b	miRNA	3.15241	3.9162	540.545	434.124	171.47	110.853
WBGene00003329	mir-236	C52E12.7b	miRNA	3.03856	3.24543	192.959	139.946	63.5032	43.1209
WBGene00003331	mir-238	K01F9.5b	miRNA	3.62035	3.63826	4315.86	3725.66	1192.11	1024.02
WBGene00003332	mir-239.1	C34E11.5a	miRNA	2.96154	2.51247	12.0698	8.55641	4.0755	3.40558
WBGene00003335	mir-241	F56A12.4a	miRNA	2.98446	2.87433	357.27	253.991	119.71	88.3652
WBGene00003338	mir-244	T04D1.5a	miRNA	2.87679	3.59998	106.531	64.4054	37.0314	17.8905
WBGene00003339	mir-245	F55D12.7b	miRNA	3.25712	4.21713	559.235	451.69	171.696	107.108
WBGene00003341	mir-247	C39E6.7b	miRNA	2.45381	2.57662	26.5046	9.03329	10.8014	3.50587
WBGene00003346	mir-252	W02B12.14a	miRNA	3.93757	3.92758	195.253	131.546	49.5872	33.493
WBGene00003349	mir-255	F08F3.11b	miRNA	3.4395	4.43907	10.3774	7.4644	3.01713	1.68152
WBGene00003353	mir-259	F25D1.6a	miRNA	2.46251	2.62531	45.2383	46.4039	18.3708	17.6756
WBGene00023454	mir-357	F25G6.10b	miRNA	8.86778	10.1043	92.6187	73.118	10.4444	7.23635
WBGene00045324	mir-787	F08G12.12b	miRNA	2.73311	4.66955	120.616	103.21	44.1316	22.1027
WBGene00045327	mir-793	M03B6.6b	miRNA	4.9672	5.36539	204.348	175.321	41.1395	32.6763
WBGene00077721	mir-1022	K10C2.9a	miRNA	3.92685	3.14279	47.3904	41.7722	12.0683	13.2914
WBGene00195236	mir-356.2	ZK652.13b	miRNA	3.08815	2.67897	39.1893	29.6197	12.6902	11.0564
